# Regulation of RNA maturation by the family of human G-patch proteins

**DOI:** 10.64898/2026.06.30.735655

**Authors:** Indira Memet, Nidhi Kanwal, Anastasia Ritchie, Nicolai Krogh, Christof Lenz, A. Marieke Oudelaar, Henrik Nielsen, Henning Urlaub, Lydia Herzel, Katherine E. Bohnsack, Markus T. Bohnsack

## Abstract

The family of human G-patch proteins comprises more than 20 members, each characterized by a glycine-rich G-patch implicated in mediating interactions with RNA helicases. Here, we systematically identify the cognate RNA helicase of each G-patch protein, highlighting the association of DHX15 with a network of 20 G-patch cofactors. DHX35 and GPATCH1 represent a unique G-patch protein-RNA helicase pair, and we uncover a regulatory circuit between these partners. Comprehensive *in vitro* analyses of ATPase activity and RNA binding identify distinguishing features of DHX15- and non-DHX15-associated G-patch proteins, and demonstrate the roles of most G-patch proteins as *bona fide* stimulatory cofactors of DHX15. RNA interactome analyses of each G-patch protein and complementary transcriptome-wide alternative splicing analyses in cells lacking a G-patch protein reveal distinct modes of regulation of mRNA maturation by different G-patch proteins. For example, ZGPAT affects splicing indirectly through its requirement for efficient 2′-*O*-methylation of snRNAs, GPATCH8 exemplifies DHX15-associated alternative splicing modulation, whereas SUGP2 suppresses splicing in an RNA helicase-independent manner via direct binding to pre-mRNA introns.
