## Supplementary material for "Regulation of RNA maturation by the family of human G-patch proteins": Memet_Supplementary Data 4

### Sheet: GPs alone
10 uM Gpatch domain
	Exp 1	Exp 2	Mean	s.e.m.
CMTR1	0.10685	0.10844	0.107645	0.000795
GPATCH11	0.10466	0.10801	0.106335	0.001675
RBM5	0.10959	0.10859	0.10909	0.0005
GPANK1	0.10081	0.10312	0.101965	0.001155
NKRF	0.10342	0.10243	0.102925	0.000495
RBM10	0.10702	0.10789	0.107455	0.000435
SON	0.09727	0.10062	0.098945	0.001675
GPATCH4	0.1005	0.10304	0.10177	0.00127
PINX1	0.10702	0.1047	0.10586	0.00116
SUGP1	0.09951	0.09497	0.09724	0.00227
TFIP11	0.11597	0.12016	0.118065	0.002095
AGGF1	0.11039	0.10825	0.10932	0.00107
GPATCH3	0.11075	0.11311	0.11193	0.00118
ZGPAT	0.1045	0.10538	0.10494	0.00044
CHERP	0.095	0.10112	0.09806	0.00306
RBM6	0.11181	0.10974	0.110775	0.001035
RBM17	0.08476	0.10812	0.09644	0.01168
SUGP2	0.10048	0.10095	0.100715	0.000235
GPKOW	Exp 1	Exp 2	Exp 3	Mean	s.e.m.			Kd (uM)	s.e.m.
0	0.09781	0.09927	0.09644	0.09784	0.000817088		GPKOW	8.73854	1.33789
0.25	0.10462	0.10388	0.102	0.1035	0.000779829		GPATCH1	26.2017	4.80436
0.5	0.11414	0.11021	0.1102	0.111517	0.00131167		GPATCH8	53907.2	14879800
1	0.12571	0.12839	0.12734	0.127147	0.000779665		GPATCH2	2352390	2941010
2	0.15724	0.16	0.15596	0.157733	0.00119205
4	0.20855	0.20558	0.19181	0.20198	0.00515677
5	0.22469	0.22378	0.21795	0.22214	0.00211141
7.5	0.25223	0.24957	0.23991	0.247237	0.00374295
10	0.2675	0.26791	0.2604	0.26527	0.00243787
GPATCH1	Exp 1	Exp 2	Exp 3	Mean	s.e.m.
0	0.09698	0.09768	0.09815	0.0976033	0.000339918
0.25	0.09839	0.09905	0.09968	0.09904	0.000372424
0.5	0.10241	0.10019	0.1012	0.101267	0.000641725
1	0.10645	0.10651	0.10691	0.106623	0.000144376
2	0.11515	0.11777	0.11834	0.117087	0.000982214
4	0.13103	0.13226	0.13556	0.13295	0.00135244
5	0.14058	0.14074	0.14193	0.141083	0.000425846
7.5	0.15533	0.15913	0.15735	0.15727	0.00109769
10	0.16848	0.17234	0.17165	0.170823	0.00118848
GPATCH2	Exp 1	Exp 2	Exp 3	Mean	s.e.m.
0	0.09692	0.0983	0.09825	0.0978233	0.000451897
0.25	0.10052	0.09884	0.09896	0.09944	0.00054111
0.5	0.09945	0.09995	0.09635	0.0985833	0.00112596
1	0.09863	0.09721	0.0973	0.0977133	0.000459069
2	0.09956	0.10006	0.09856	0.0993933	0.000440959
4	0.1007	0.10212	0.09936	0.100727	0.000796855
5	0.10339	0.09998	0.10112	0.101497	0.00100224
7.5	0.09985	0.10028	0.09885	0.09966	0.000423596
10	0.10188	0.10276	0.10272	0.102453	0.000286899
GPATCH8	Exp 1	Exp 2	Exp 3	Mean	s.e.m.
0	0.09706	0.09895	0.09882	0.0982767	0.00060949
0.25	0.0974	0.10022	0.09877	0.0987967	0.000814173
0.5	0.09896	0.09907	0.09949	0.0991733	0.000161486
1	0.09918	0.09999	0.09891	0.09936	0.0003245
2	0.09932	0.10352	0.10388	0.10224	0.00146369
4	0.10352	0.10977	0.10888	0.10739	0.00195198
5	0.11066	0.11159	0.1127	0.11165	0.000589661
7.5	0.11575	0.11694	0.11604	0.116243	0.000358252
10	0.12413	0.12673	0.12351	0.12479	0.000986374

### Sheet: DHX15+GPs
1.2 uM Gpatch domain/ZZ tag + 0-600 nM DHX15
no cofactor	Exp 1	Exp 2	Mean	s.e.m.		+CHERP	Exp 1	Exp 2	Mean	s.e.m.			Kd (uM)	s.e.m.
0	0.09714	0.0956	0.09637	0.00077		0	0.09731	0.0956	0.096455	0.000855		+ZZ tag	25223.7	6252610
0.05	0.09844	0.101	0.09972	0.00128		0.05	0.09855	0.09935	0.09895	0.0004		+GPATCH8	2.52911	1.41382
0.075	0.10119	0.10196	0.101575	0.000385		0.075	0.0979	0.10778	0.10284	0.00494		+SUGP1	2.36871	0.95111
0.1	0.10163	0.10279	0.10221	0.00058		0.1	0.10752	0.11029	0.108905	0.001385		+RBM6	2.18322	0.39439
0.2	0.10782	0.11077	0.109295	0.001475		0.2	0.11708	0.11531	0.116195	0.000885		+SUGP2	1.75853	1.45691
0.4	0.12129	0.1227	0.121995	0.000705		0.4	0.13254	0.12771	0.130125	0.002415		+ZGPAT	1.27694	0.35346
0.5	0.12732	0.12528	0.1263	0.00102		0.5	0.13449	0.13261	0.13355	0.00094		no cofactor	1.06649	0.41868
0.6	0.12865	0.12915	0.1289	0.00025		0.6	0.13613	0.14314	0.139635	0.003505		+SON	0.90899	0.22379
												+CHERP	0.74802	0.46841
+ZZ-tag	Exp 1	Exp 2	Mean	s.e.m.		+CMTR1	Exp 1	Exp 2	Mean	s.e.m.		+GPATCH3	0.60813	0.12393
0	0.09919	0.09942	0.099305	0.000115		0	0.09836	0.09791	0.098135	0.000225		+TFIP11	0.53229	0.14806
0.05	0.10223	0.10083	0.10153	0.0007		0.05	0.16853	0.16599	0.16726	0.00127		+GPATCH11	0.36083	0.02522
0.075	0.10645	0.09892	0.102685	0.003765		0.075	0.19945	0.20318	0.201315	0.001865		+RBM10	0.3532	0.01841
0.1	0.10332	0.10316	0.10324	8e-05		0.1	0.23042	0.23144	0.23093	0.00051		+RBM17	0.33117	0.05012
0.2	0.1101	0.11135	0.110725	0.000625		0.2	0.27945	0.28804	0.283745	0.004295		+AGGF1	0.31618	0.01053
0.4	0.12133	0.12444	0.122885	0.001555		0.4	0.31286	0.31318	0.31302	0.00016		+NKRF	0.20947	0.01096
0.5	0.1189	0.12515	0.122025	0.003125		0.5	0.3163	0.31884	0.31757	0.00127		+PINX1	0.19545	0.03801
0.6	0.13071	0.13138	0.131045	0.000335		0.6	0.31652	0.32027	0.318395	0.001875		+RBM5	0.17553	0.0158
												+GPANK1	0.11079	0.02709
+AGGF1	Exp 1	Exp 2	Mean	s.e.m.		+GPATCH11	Exp 1	Exp 2	Mean	s.e.m.		+GPATCH4	0.08971	0.0277
0	0.09734	0.09662	0.09698	0.00036		0	0.09697	0.09818	0.097575	0.000605		+CMTR1	0.07267	0.00596
0.05	0.11999	0.11452	0.117255	0.002735		0.05	0.11569	0.11084	0.113265	0.002425		+GPATCH2	0.06572	0.01563
0.075	0.12617	0.12625	0.12621	4e-05		0.075	0.11582	0.12497	0.120395	0.004575
0.1	0.13671	0.13322	0.134965	0.001745		0.1	0.12606	0.13353	0.129795	0.003735
0.2	0.16352	0.15377	0.158645	0.004875		0.2	0.15176	0.15433	0.153045	0.001285
0.4	0.19602	0.18041	0.188215	0.007805		0.4	0.18089	0.18034	0.180615	0.000275
0.5	0.20588	0.1899	0.19789	0.00799		0.5	0.18781	0.19144	0.189625	0.001815
0.6	0.21304	0.19568	0.20436	0.00868		0.6	0.19155	0.206	0.198775	0.007225
+GPATCH3	Exp 1	Exp 2	Mean	s.e.m.		+GPATCH2	Exp 1	Exp 2	Mean	s.e.m.
0	0.10192	0.1005	0.10121	0.00071		0	0.09835	0.0988	0.098575	0.000225
0.05	0.10682	0.10427	0.105545	0.001275		0.05	0.17211	0.16656	0.169335	0.002775
0.075	0.10793	0.11012	0.109025	0.001095		0.075	0.20757	0.20321	0.20539	0.00218
0.1	0.11081	0.11246	0.111635	0.000825		0.1	0.24558	0.23185	0.238715	0.006865
0.2	0.11145	0.12084	0.116145	0.004695		0.2	0.3083	0.3032	0.30575	0.00255
0.4	0.12846	0.13239	0.130425	0.001965		0.4	0.31642	0.31491	0.315665	0.000755
0.5	0.13539	0.13721	0.1363	0.00091		0.5	0.32029	0.32198	0.321135	0.000845
0.6	0.13744	0.13935	0.138395	0.000955		0.6	0.32191	0.31713	0.31952	0.00239
+GPATCH8	Exp 1	Exp 2	Mean	s.e.m.		+GPATCH4	Exp 1	Exp 2	Mean	s.e.m.
0	0.10524	0.10041	0.102825	0.002415		0	0.10159	0.10078	0.101185	0.000405
0.05	0.11129	0.10677	0.10903	0.00226		0.05	0.14468	0.14357	0.144125	0.000555
0.075	0.11133	0.11158	0.111455	0.000125		0.075	0.17104	0.16692	0.16898	0.00206
0.1	0.11182	0.11418	0.113	0.00118		0.1	0.19937	0.19359	0.19648	0.00289
0.2	0.11981	0.1207	0.120255	0.000445		0.2	0.24751	0.24817	0.24784	0.00033
0.4	0.12986	0.13599	0.132925	0.003065		0.4	0.27253	0.28144	0.276985	0.004455
0.5	0.13342	0.14135	0.137385	0.003965		0.5	0.27714	0.27622	0.27668	0.00046
0.6	0.14206	0.14904	0.14555	0.00349		0.6	0.29105	0.27902	0.285035	0.006015
+RBM6	Exp 1	Exp 2	Mean	s.e.m.		+GPANK1	Exp 1	Exp 2	Mean	s.e.m.
0	0.10148	0.10075	0.101115	0.000365		0	0.09822	0.10082	0.09952	0.0013
0.05	0.1047	0.10244	0.10357	0.00113		0.05	0.14176	0.14228	0.14202	0.00026
0.075	0.10656	0.10728	0.10692	0.00036		0.075	0.16961	0.1619	0.165755	0.003855
0.1	0.1087	0.10722	0.10796	0.00074		0.1	0.19029	0.17781	0.18405	0.00624
0.2	0.11614	0.11562	0.11588	0.00026		0.2	0.23435	0.23212	0.233235	0.001115
0.4	0.12691	0.13072	0.128815	0.001905		0.4	0.25953	0.26277	0.26115	0.00162
0.5	0.12868	0.13827	0.133475	0.004795		0.5	0.27292	0.26593	0.269425	0.003495
0.6	0.13848	0.13993	0.139205	0.000725		0.6	0.26826	0.26879	0.268525	0.000265
+SON	Exp 1	Exp 2	Mean	s.e.m.		+NKRF	Exp 1	Exp 2	Mean	s.e.m.
0	0.09791	0.09837	0.09814	0.00023		0	0.09769	0.1003	0.098995	0.001305
0.05	0.10582	0.10448	0.10515	0.00067		0.05	0.12618	0.13004	0.12811	0.00193
0.075	0.11251	0.11084	0.111675	0.000835		0.075	0.14422	0.14253	0.143375	0.000845
0.1	0.11938	0.11472	0.11705	0.00233		0.1	0.15589	0.15424	0.155065	0.000825
0.2	0.13497	0.12711	0.13104	0.00393		0.2	0.18675	0.18426	0.185505	0.001245
0.4	0.15443	0.14564	0.150035	0.004395		0.4	0.20389	0.22636	0.215125	0.011235
0.5	0.16007	0.16281	0.16144	0.00137		0.5	0.21315	0.23783	0.22549	0.01234
0.6	0.16699	0.16596	0.166475	0.000515		0.6	0.23702	0.24065	0.238835	0.001815
+SUGP1	Exp 1	Exp 2	Mean	s.e.m.		+PINX1	Exp 1	Exp 2	Mean	s.e.m.
0	0.09604	0.09792	0.09698	0.00094		0	0.0994	0.10153	0.100465	0.001065
0.05	0.10283	0.10133	0.10208	0.00075		0.05	0.14069	0.14039	0.14054	0.00015
0.075	0.10629	0.10393	0.10511	0.00118		0.075	0.17272	0.16609	0.169405	0.003315
0.1	0.10721	0.10599	0.1066	0.00061		0.1	0.19802	0.19205	0.195035	0.002985
0.2	0.11336	0.11295	0.113155	0.000205		0.2	0.24203	0.23422	0.238125	0.003905
0.4	0.12788	0.12054	0.12421	0.00367		0.4	0.2665	0.25514	0.26082	0.00568
0.5	0.13219	0.13651	0.13435	0.00216		0.5	0.28103	0.27026	0.275645	0.005385
0.6	0.13611	0.13898	0.137545	0.001435		0.6	0.2817	0.28173	0.281715	1.5e-05
+SUGP2	Exp 1	Exp 2	Mean	s.e.m.		+RBM10	Exp 1	Exp 2	Mean	s.e.m.
0	0.09902	0.09957	0.099295	0.000275		0	0.10014	0.0983	0.09922	0.00092
0.05	0.09996	0.10275	0.101355	0.001395		0.05	0.11788	0.12145	0.119665	0.001785
0.075	0.10296	0.10495	0.103955	0.000995		0.075	0.13285	0.12877	0.13081	0.00204
0.1	0.10406	0.10572	0.10489	0.00083		0.1	0.14569	0.14151	0.1436	0.00209
0.2	0.11569	0.1139	0.114795	0.000895		0.2	0.17232	0.17296	0.17264	0.00032
0.4	0.12791	0.12694	0.127425	0.000485		0.4	0.20245	0.22218	0.212315	0.009865
0.5	0.13137	0.12998	0.130675	0.000695		0.5	0.22227	0.22298	0.222625	0.000355
0.6	0.13456	0.12393	0.129245	0.005315		0.6	0.21918	0.22703	0.223105	0.003925
+TFIP11	Exp 1	Exp 2	Mean	s.e.m.		+RBM17	Exp 1	Exp 2	Mean	s.e.m.
0	0.10169	0.1009	0.101295	0.000395		0	0.10209	0.10027	0.10118	0.00091
0.05	0.11348	0.10745	0.110465	0.003015		0.05	0.12558	0.12405	0.124815	0.000765
0.075	0.12145	0.11947	0.12046	0.00099		0.075	0.1369	0.1357	0.1363	0.0006
0.1	0.13069	0.12928	0.129985	0.000705		0.1	0.14664	0.15053	0.148585	0.001945
0.2	0.14232	0.14802	0.14517	0.00285		0.2	0.18395	0.19021	0.18708	0.00313
0.4	0.17348	0.18001	0.176745	0.003265		0.4	0.22592	0.22489	0.225405	0.000515
0.5	0.18687	0.20118	0.194025	0.007155		0.5	0.23787	0.23419	0.23603	0.00184
0.6	0.1875	0.207	0.19725	0.00975		0.6	0.24432	0.24584	0.24508	0.00076
+ZGPAT	Exp 1	Exp 2	Mean	s.e.m.		+RBM5	Exp 1	Exp 2	Mean	s.e.m.
0	0.09858	0.09832	0.09845	0.00013		0	0.0988	0.10002	0.09941	0.00061
0.05	0.10251	0.09981	0.10116	0.00135		0.05	0.13251	0.12049	0.1265	0.00601
0.075	0.10354	0.10428	0.10391	0.00037		0.075	0.15412	0.14644	0.15028	0.00384
0.1	0.1059	0.10818	0.10704	0.00114		0.1	0.16332	0.161	0.16216	0.00116
0.2	0.11404	0.11774	0.11589	0.00185		0.2	0.20022	0.19659	0.198405	0.001815
0.4	0.1268	0.12491	0.125855	0.000945		0.4	0.23485	0.22559	0.23022	0.00463
0.5	0.12887	0.13105	0.12996	0.00109		0.5	0.24908	0.23558	0.24233	0.00675
0.6	0.13308	0.1339	0.13349	0.00041		0.6	0.23242	0.24896	0.24069	0.00827
